# Proteogenomic analysis reveals adaptive strategies to alleviate the consequences of aneuploidy in cancer

**DOI:** 10.1101/2024.03.05.583460

**Authors:** Jan-Eric Boekenkamp, Kristina Keuper, Stefan Redel, Karen Barthel, Leah Johnson, Angela Wieland, Markus Räschle, Zuzana Storchova

## Abstract

Aneuploidy is prevalent in cancer and associates with fitness advantage and poor patient prognosis. Yet, experimentally induced aneuploidy initially leads to adverse effects and impaired proliferation, suggesting that cancer cells must adapt to aneuploidy. We performed *in vitro* evolution of cells with extra chromosomes and obtained cell lines with improved proliferation and gene expression changes congruent with changes in aneuploid cancers. Integrated analysis of cancer multi-omics data and model cells revealed increased expression of DNA replicative and repair factors, reduced genomic instability, and reduced lysosomal degradation. We identified E2F4 and FOXM1 as transcription factors required for adaptation to aneuploidy *in vitro* and in cancers and validated this finding. The adaptation to aneuploidy also coincided with specific copy number aberrations that correlate with poor patient prognosis. Chromosomal engineering mimicking these aberrations improved aneuploid cell proliferation, while loss of previously present extra chromosome impaired it. The identified common adaptation strategies suggest replication stress, genomic instability, and lysosomal stress as common liabilities of aneuploid cancers.
