## Supplementary Table 1 for "Proteogenomic analysis reveals adaptive strategies to alleviate the consequences of aneuploidy in cancer"

### Sheet: Description
Sheet: Growth_curve_statistics
column name	description
cell_line	name of the cell line
cell_line_type	type of cell line (WT, WT p50, polysomic or polysomic p50)
batch	number of the experiment batch, cell lines in the same batch were measured in the same experiment
experiment	number of the experiment involving the cell line
time(days)	time in days
number of replicates	number of technical replicates
mean RLU	average normalized relative light units (RLU) of replicates. Normalization to day 0 was done by means of subtracting the average RLU at day0 from all other time points
standard deviation	stadard deviation of normalized RLUs of replicates
standard error	standard error of means of normalized RLUs of replicates
Sheet: AUC_ratios_(vs_WT)
column name	description
cell_line	name of the cell line
cell_line_type	type of cell line (WT, WT p50, polysomic or polysomic p50)
contrl	name of the cell line that is being used as a reference
AUC_ratio	ratio of the area under the growth curve between the cell line and the reference, averaged over 3 experiments
AUC_95CI_lower	upper limit of the empirical 95% confidence interval for the average ratio of the area under the growth curve between the cell line and the reference
AUC_95CI_upper	lower limit of the empirical 95% confidence interval for the average ratio of the area under the growth curve between the cell line and the reference
Sheet: AUC_ratios_(vs_p0)
column name	description
cell_line	name of the cell line
cell_line_type	type of cell line (WT, WT p50, polysomic or polysomic p50)
contrl	name of the cell line that is being used as a reference
AUC_ratio	ratio of the area under the growth curve between the cell line and the reference, averaged over 3 experiments
AUC_95CI_lower	upper limit of the empirical 95% confidence interval for the average ratio of the area under the growth curve between the cell line and the reference
AUC_95CI_upper	lower limit of the empirical 95% confidence interval for the average ratio of the area under the growth curve between the cell line and the reference

### Sheet: Growth_curve_statistics
cell_line	cell_line_type	batch	experiment	time(days)	number of replicates	mean RLU	standard deviation	standard error
HCT116	disomic p0	1	1	0	3	0	0.0664917	0.038389
HCT116	disomic p0	1	1	1	3	0.894487	0.147974	0.0854329
HCT116	disomic p0	1	1	2	3	1.97982	0.0677225	0.0390996
HCT116	disomic p0	1	1	3	3	4.38315	0.514093	0.296812
HCT116	disomic p0	1	1	4	3	5.11049	0.568194	0.328047
Hp50	disomic p50	1	1	0	3	0	0.0500447	0.0288933
Hp50	disomic p50	1	1	1	3	1.01746	0.131203	0.0757503
Hp50	disomic p50	1	1	2	3	3.55946	0.296146	0.17098
Hp50	disomic p50	1	1	3	3	5.45846	0.434645	0.250942
Hp50	disomic p50	1	1	4	3	5.16213	0.331784	0.191555
Hte5	polysomic p0	1	1	0	3	0	0.0326396	0.0188445
Hte5	polysomic p0	1	1	1	3	0.383592	0.0768815	0.0443875
Hte5	polysomic p0	1	1	2	3	0.849457	0.0587055	0.0338936
Hte5	polysomic p0	1	1	3	3	1.50212	0.0120139	0.00693622
Hte5	polysomic p0	1	1	4	3	1.72579	0.169337	0.0977667
Htr5	polysomic p0	1	1	0	3	0	0.0115843	0.00668818
Htr5	polysomic p0	1	1	1	3	0.3861	0.0343876	0.0198537
Htr5	polysomic p0	1	1	2	3	0.795775	0.12303	0.0710313
Htr5	polysomic p0	1	1	3	3	1.71678	0.135699	0.0783461
Htr5	polysomic p0	1	1	4	3	2.39311	0.332852	0.192172
Hte5p50	polysomic p50	1	1	0	3	0	0.110914	0.0640362
Hte5p50	polysomic p50	1	1	1	3	0.454542	0.0554546	0.0320167
Hte5p50	polysomic p50	1	1	2	3	1.3282	0.0560387	0.0323539
Hte5p50	polysomic p50	1	1	3	3	2.09753	0.0577264	0.0333283
Hte5p50	polysomic p50	1	1	4	3	3.36887	0.0329242	0.0190088
Htr5p50	polysomic p50	1	1	0	3	0	0.00713075	0.00411694
Htr5p50	polysomic p50	1	1	1	3	0.632253	0.0710023	0.0409932
Htr5p50	polysomic p50	1	1	2	3	1.88825	0.0358376	0.0206908
Htr5p50	polysomic p50	1	1	3	3	3.11359	0.0251661	0.0145297
Htr5p50	polysomic p50	1	1	4	3	3.88859	0.686028	0.396078
HCT116	disomic p0	2	2	0	3	0	0.0890468	0.0514112
HCT116	disomic p0	2	2	1	3	0.62605	0.0422966	0.0244199
HCT116	disomic p0	2	2	2	3	2.67505	0.714813	0.412697
HCT116	disomic p0	2	2	3	3	4.32838	0.7008	0.404607
HCT116	disomic p0	2	2	4	2	5.59705	0.132936	0.094
Hp50	disomic p50	2	2	0	3	0	0.0600247	0.0346553
Hp50	disomic p50	2	2	1	3	0.675774	0.260617	0.150467
Hp50	disomic p50	2	2	2	3	2.94277	0.114293	0.0659874
Hp50	disomic p50	2	2	3	3	4.12944	0.411249	0.237434
Hp50	disomic p50	2	2	4	3	5.25244	0.874525	0.504907
Hte5	polysomic p0	2	2	0	3	0	0.0273873	0.0158121
Hte5	polysomic p0	2	2	1	3	0.310662	0.0660918	0.0381581
Hte5	polysomic p0	2	2	2	3	0.813085	0.0622281	0.0359274
Hte5	polysomic p0	2	2	3	3	1.04409	0.0442982	0.0255756
Hte5	polysomic p0	2	2	4	3	1.80242	0.0265016	0.0153007
Htr5	polysomic p0	2	2	0	3	0	0.0252831	0.0145972
Htr5	polysomic p0	2	2	1	3	0.331716	0.00537647	0.00310411
Htr5	polysomic p0	2	2	2	3	1.25101	0.0518684	0.0299462
Htr5	polysomic p0	2	2	3	3	1.65668	0.123438	0.0712671
Htr5	polysomic p0	2	2	4	3	2.79401	0.356107	0.205599
Hte5p50	polysomic p50	2	2	0	3	0	0.0158845	0.00917091
Hte5p50	polysomic p50	2	2	1	3	0.387219	0.0632337	0.036508
Hte5p50	polysomic p50	2	2	2	3	1.10452	0.250903	0.144859
Hte5p50	polysomic p50	2	2	3	3	1.74252	0.0496521	0.0286667
Hte5p50	polysomic p50	2	2	4	2	3.37418	0.268701	0.19
Htr5p50	polysomic p50	2	2	0	3	0	0.0250632	0.0144703
Htr5p50	polysomic p50	2	2	1	3	0.440814	0.0630692	0.036413
Htr5p50	polysomic p50	2	2	2	3	1.82292	0.15019	0.0867122
Htr5p50	polysomic p50	2	2	3	3	2.72825	0.00723418	0.00417665
Htr5p50	polysomic p50	2	2	4	3	2.81492	0.253095	0.146124
HCT116	disomic p0	3	3	0	3	0	0.0172184	0.00994105
HCT116	disomic p0	3	3	1	3	0.793239	0.0811008	0.0468235
HCT116	disomic p0	3	3	2	3	2.30924	0.0983073	0.0567578
HCT116	disomic p0	3	3	3	3	4.78191	0.153522	0.088636
HCT116	disomic p0	3	3	4	3	5.52057	0.253007	0.146073
Hp50	disomic p50	3	3	0	3	0	0.0242847	0.0140208
Hp50	disomic p50	3	3	1	3	0.983442	0.0298664	0.0172434
Hp50	disomic p50	3	3	2	3	2.91878	0.0839305	0.0484573
Hp50	disomic p50	3	3	3	3	4.28378	0.135633	0.0783078
Hp50	disomic p50	3	3	4	3	5.22044	0.262017	0.151276
Hte5	polysomic p0	3	3	0	3	0	0.0314334	0.0181481
Hte5	polysomic p0	3	3	1	3	0.245718	0.0420119	0.0242556
Hte5	polysomic p0	3	3	2	3	0.530772	0.0619972	0.0357941
Hte5	polysomic p0	3	3	3	2	0.860448	0.147785	0.1045
Hte5	polysomic p0	3	3	4	3	1.18395	0.0684324	0.0395095
Htr5	polysomic p0	3	3	0	3	0	0.0097289	0.00561698
Htr5	polysomic p0	3	3	1	3	0.39039	0.0277278	0.0160086
Htr5	polysomic p0	3	3	2	3	1.12834	0.116144	0.0670555
Htr5	polysomic p0	3	3	3	3	1.99534	0.280554	0.161978
Htr5	polysomic p0	3	3	4	3	3.37201	0.17598	0.101602
Hte5p50	polysomic p50	3	3	0	3	0	0.0144937	0.00836796
Hte5p50	polysomic p50	3	3	1	3	0.258258	0.0365359	0.021094
Hte5p50	polysomic p50	3	3	2	3	0.60852	0.0357774	0.0206561
Hte5p50	polysomic p50	3	3	3	3	1.21488	0.113443	0.0654964
Hte5p50	polysomic p50	3	3	4	3	1.64455	0.0455082	0.0262742
Htr5p50	polysomic p50	3	3	0	3	0	0.0215314	0.0124311
Htr5p50	polysomic p50	3	3	1	3	0.541854	0.0341456	0.019714
Htr5p50	polysomic p50	3	3	2	3	1.74373	0.113465	0.0655091
Htr5p50	polysomic p50	3	3	3	3	2.50707	0.178401	0.103
Htr5p50	polysomic p50	3	3	4	3	2.5434	0.0700381	0.0404365
RPE1	disomic p0	4	1	0	3	0	0.0149975	0.00865884
RPE1	disomic p0	4	1	1	3	0.36432	0.0411546	0.0237606
RPE1	disomic p0	4	1	2	3	0.892381	0.0535288	0.0309049
RPE1	disomic p0	4	1	3	3	1.08138	0.0872028	0.0503466
RPE1	disomic p0	4	1	4	3	1.27571	0.069282	0.04
Rp50	disomic p50	4	1	0	3	0	0.00486747	0.00281024
Rp50	disomic p50	4	1	1	3	0.158131	0.0186003	0.0107389
Rp50	disomic p50	4	1	2	3	0.457908	0.0280855	0.0162152
Rp50	disomic p50	4	1	3	3	1.02265	0.0665833	0.0384419
Rp50	disomic p50	4	1	4	3	1.34765	0.134745	0.0777953
Rtr5	polysomic p0	4	1	0	3	0	0.00786785	0.00454251
Rtr5	polysomic p0	4	1	1	3	0.072402	0.00797263	0.004603
Rtr5	polysomic p0	4	1	2	3	0.244926	0.0102903	0.0059411
Rtr5	polysomic p0	4	1	3	3	0.391974	0.029481	0.0170208
Rtr5	polysomic p0	4	1	4	3	0.493943	0.0286945	0.0165668
Rtr5p50	polysomic p50	4	1	0	3	0	0.0063986	0.00369423
Rtr5p50	polysomic p50	4	1	1	3	0.14784	0.0072651	0.00419451
Rtr5p50	polysomic p50	4	1	2	3	0.509454	0.0245746	0.0141882
Rtr5p50	polysomic p50	4	1	3	3	0.71412	0.0192471	0.0111123
Rtr5p50	polysomic p50	4	1	4	3	0.804121	0.08184	0.0472503
RPE1	disomic p0	5	2	0	3	0	0.0180213	0.0104046
RPE1	disomic p0	5	2	1	3	0.261899	0.0177735	0.0102615
RPE1	disomic p0	5	2	2	3	0.646338	0.0457591	0.0264191
RPE1	disomic p0	5	2	3	3	1.09849	0.0400666	0.0231325
RPE1	disomic p0	5	2	4	3	1.29182	0.0140119	0.00808977
Rp50	disomic p50	5	2	0	3	0	0.00580451	0.00335124
Rp50	disomic p50	5	2	1	3	0.235545	0.0173716	0.0100295
Rp50	disomic p50	5	2	2	3	0.653591	0.0469558	0.0271099
Rp50	disomic p50	5	2	3	3	1.28599	0.101943	0.0588567
Rp50	disomic p50	5	2	4	3	1.60165	0.0289194	0.0166966
Rtr5	polysomic p0	5	2	0	3	0	0.0190011	0.0109703
Rtr5	polysomic p0	5	2	1	3	0.137478	0.016612	0.00959092
Rtr5	polysomic p0	5	2	2	3	0.51216	0.0313631	0.0181075
Rtr5	polysomic p0	5	2	3	3	0.837165	0.0347551	0.0200659
Rtr5	polysomic p0	5	2	4	3	1.0922	0.0150444	0.00868588
Rtr5p50	polysomic p50	5	2	0	3	0	0.00957046	0.0055255
Rtr5p50	polysomic p50	5	2	1	3	0.278718	0.022067	0.0127404
Rtr5p50	polysomic p50	5	2	2	3	0.629178	0.0204113	0.0117845
Rtr5p50	polysomic p50	5	2	3	3	0.926349	0.132885	0.076721
Rtr5p50	polysomic p50	5	2	4	3	0.836016	0.053507	0.0308923
RPE1	disomic p0	6	3	0	3	0	0.00395505	0.00228345
RPE1	disomic p0	6	3	1	3	0.262218	0.01743	0.0100632
RPE1	disomic p0	6	3	2	3	0.585288	0.0141497	0.00816935
RPE1	disomic p0	6	3	3	3	1.04852	0.0504083	0.0291033
RPE1	disomic p0	6	3	4	3	1.12185	0.0115902	0.00669162
Rp50	disomic p50	6	3	0	3	0	0.0115628	0.00667579
Rp50	disomic p50	6	3	1	3	0.211464	0.0336165	0.0194085
Rp50	disomic p50	6	3	2	3	0.71973	0.0658338	0.0380092
Rp50	disomic p50	6	3	3	3	1.11279	0.0465725	0.0268887
Rp50	disomic p50	6	3	4	3	1.55046	0.0845833	0.0488342
Rtr5	polysomic p0	6	3	0	3	0	0.00245977	0.00142015
Rtr5	polysomic p0	6	3	1	3	0.074052	0.00681688	0.00393573
Rtr5	polysomic p0	6	3	2	3	0.158156	0.00314876	0.00181794
Rtr5	polysomic p0	6	3	3	3	0.20361	0.103895	0.0599835
Rtr5	polysomic p0	6	3	4	3	0.448338	0.019597	0.0113143
Rtr5p50	polysomic p50	6	3	0	3	0	0.00237875	0.00137337
Rtr5p50	polysomic p50	6	3	1	3	0.0923913	0.0114274	0.00659761
Rtr5p50	polysomic p50	6	3	2	3	0.317328	0.0157921	0.00911756
Rtr5p50	polysomic p50	6	3	3	3	0.643537	0.0200031	0.0115488
Rtr5p50	polysomic p50	6	3	4	3	0.846355	0.0569966	0.032907
RPE1	disomic p0	7	1	0	3	0	0.0038206	0.00220582
RPE1	disomic p0	7	1	1	3	0.186714	0.0156812	0.00905355
RPE1	disomic p0	7	1	2	3	0.581328	0.0381818	0.0220443
RPE1	disomic p0	7	1	3	3	0.823416	0.0250001	0.0144338
RPE1	disomic p0	7	1	4	3	0.993366	0.0659621	0.0380832
Rp50	disomic p50	7	1	0	3	0	0.00813247	0.00469529
Rp50	disomic p50	7	1	1	3	0.101178	0.0377506	0.0217953
Rp50	disomic p50	7	1	2	2	0.479754	0.0523627	0.037026
Rp50	disomic p50	7	1	3	2	0.822987	0.0289815	0.020493
Rp50	disomic p50	7	1	4	3	0.944605	0.0162583	0.00938675
Rtr21	polysomic p0	7	1	0	3	0	0.00921524	0.00532042
Rtr21	polysomic p0	7	1	1	3	0.0655347	0.00293013	0.00169171
Rtr21	polysomic p0	7	1	2	3	0.152061	0.030389	0.0175451
Rtr21	polysomic p0	7	1	3	3	0.202089	0.0290037	0.0167453
Rtr21	polysomic p0	7	1	4	3	0.265713	0.0138897	0.0080192
Rtr21p50	polysomic p50	7	1	0	3	0	0.00179661	0.00103727
Rtr21p50	polysomic p50	7	1	1	3	0.105072	0.0174693	0.0100859
Rtr21p50	polysomic p50	7	1	2	3	0.318846	0.0188807	0.0109008
Rtr21p50	polysomic p50	7	1	3	3	0.42537	0.0266404	0.0153808
Rtr21p50	polysomic p50	7	1	4	3	0.482196	0.0626093	0.0361475
RPE1	disomic p0	8	2	0	3	0	0.0180213	0.0104046
RPE1	disomic p0	8	2	1	3	0.261899	0.0177735	0.0102615
RPE1	disomic p0	8	2	2	3	0.646338	0.0457591	0.0264191
RPE1	disomic p0	8	2	3	3	1.09849	0.0400666	0.0231325
RPE1	disomic p0	8	2	4	3	1.29182	0.0140119	0.00808977
Rp50	disomic p50	8	2	0	3	0	0.00580451	0.00335124
Rp50	disomic p50	8	2	1	3	0.235545	0.0173716	0.0100295
Rp50	disomic p50	8	2	2	3	0.653591	0.0469558	0.0271099
Rp50	disomic p50	8	2	3	3	1.28599	0.101943	0.0588567
Rp50	disomic p50	8	2	4	3	1.60165	0.0289194	0.0166966
Rtr21	polysomic p0	8	2	0	3	0	0.00166053	0.000958705
Rtr21	polysomic p0	8	2	1	3	0.15048	0.00922844	0.00532804
Rtr21	polysomic p0	8	2	2	3	0.337986	0.0193517	0.0111727
Rtr21	polysomic p0	8	2	3	3	0.374152	0.0379483	0.0219094
Rtr21	polysomic p0	8	2	4	3	0.350196	0.0279517	0.0161379
Rtr21p50	polysomic p50	8	2	0	3	0	0.00307379	0.00177465
Rtr21p50	polysomic p50	8	2	1	3	0.092202	0.0120525	0.00695854
Rtr21p50	polysomic p50	8	2	2	3	0.235158	0.00691679	0.00399341
Rtr21p50	polysomic p50	8	2	3	3	0.47916	0.0184937	0.0106773
Rtr21p50	polysomic p50	8	2	4	3	0.535458	0.0103498	0.00597546
RPE1	disomic p0	9	3	0	3	0	0.00611026	0.00352776
RPE1	disomic p0	9	3	1	3	0.221496	0.0258472	0.0149229
RPE1	disomic p0	9	3	2	3	0.515724	0.030409	0.0175566
RPE1	disomic p0	9	3	3	3	0.809754	0.0523892	0.0302469
RPE1	disomic p0	9	3	4	3	0.974311	0.164395	0.0949132
Rp50	disomic p50	9	3	0	3	0	0.027238	0.0157259
Rp50	disomic p50	9	3	1	3	0.107316	0.0300395	0.0173433
Rp50	disomic p50	9	3	2	3	0.263208	0.0201328	0.0116237
Rp50	disomic p50	9	3	3	3	0.74712	0.0470328	0.0271544
Rp50	disomic p50	9	3	4	3	0.937005	0.0988804	0.0570886
Rtr21	polysomic p0	9	3	0	3	0	0.0123222	0.00711424
Rtr21	polysomic p0	9	3	1	3	0.006204	0.0240652	0.0138941
Rtr21	polysomic p0	9	3	2	3	0.082566	0.023537	0.0135891
Rtr21	polysomic p0	9	3	3	3	0.142296	0.00734026	0.0042379
Rtr21	polysomic p0	9	3	4	3	0.176352	0.00937595	0.00541321
Rtr21p50	polysomic p50	9	3	0	3	0	0.00704316	0.00406637
Rtr21p50	polysomic p50	9	3	1	3	0.098076	0.0122189	0.00705459
Rtr21p50	polysomic p50	9	3	2	3	0.203148	0.011505	0.00664243
Rtr21p50	polysomic p50	9	3	3	3	0.379872	0.0256381	0.0148022
Rtr21p50	polysomic p50	9	3	4	3	0.494538	0.0300569	0.0173534

### Sheet: AUC_ratios_(vs_WT)
cell_line	cell_line_type	contrl	AUC_ratio	AUC_95CI_lower	AUC_95CI_upper
Hp50	disomic p50	HCT116	1.09827	1.04081	1.16067
Hte5	polysomic p0	HCT116	0.290125	0.274824	0.307002
Hte5p50	polysomic p50	HCT116	0.437278	0.413896	0.46315
Htr5	polysomic p0	HCT116	0.450154	0.4236	0.478137
Htr5p50	polysomic p50	HCT116	0.651896	0.615925	0.690618
Rp50	disomic p50	RPE1	0.974428	0.950868	0.999404
Rtr21	polysomic p0	RPE1	0.270918	0.258629	0.28393
Rtr21p50	polysomic p50	RPE1	0.461183	0.442218	0.481877
Rtr5	polysomic p0	RPE1	0.452109	0.435379	0.470897
Rtr5p50	polysomic p50	RPE1	0.681974	0.657164	0.706789

### Sheet: AUC_ratios_(vs_p0)
cell_line	cell_line_type	contrl	AUC_ratio	AUC_95CI_lower	AUC_95CI_upper
Hp50	disomic p50	HCT116	1.09827	1.04081	1.16067
Hte5p50	polysomic p50	Hte5	1.48432	1.41992	1.54958
Htr5p50	polysomic p50	Htr5	1.46567	1.37808	1.56387
Rp50	disomic p50	RPE1	0.974428	0.950868	0.999404
Rtr21p50	polysomic p50	Rtr21	1.97221	1.84475	2.12225
Rtr5p50	polysomic p50	Rtr5	1.73318	1.61384	1.86708
